# Differential cell-ECM interaction of rhabdomyosarcoma subtypes regulated by PAX3-FOXO1

**DOI:** 10.1101/2024.06.11.598505

**Authors:** Antonios Chronopoulos, Ivan Chavez, Chandra Vemula, Nikhil Mittal, Vic Zamloot, Sangyoon J Han, JinSeok Park

## Abstract

Rhabdomyosarcoma (RMS) is the most common childhood soft tissue sarcoma, with two subtypes: Fusion-positive RMS (FPRMS), which has the PAX3-FOXO1 fusion gene, and fusion-negative RMS (FNRMS). Despite their distinct characteristics, treatments mainly rely on conventional chemotherapies without considering these differences. This study highlights that FNRMS cells exhibit significantly heightened interaction with the extracellular matrix (ECM) compared to FPRMS cells.

Using single-cell RNA sequencing of skeletal muscle tissues and RNA sequencing of RMS samples, we identified the upregulation of genes related to cell-ECM interaction and TGFβ signaling in FNRMS compared to FPRMS. We also confirmed enhanced cell-ECM interaction stimulated by TGFβ signaling in FNRMS cells, using confocal reflection microscopy to monitor dynamic cell-ECM interaction and a live-cell sensor to quantitatively assess TGFβ signaling activity. Additionally, we discovered that the PAX3-FOXO1 fusion gene, characteristic of FPRMS, stimulated nitric oxide synthesis, which suppresses TGFβ signaling and reduces cell-ECM interaction.

These findings suggest that PAX3-FOXO1 determines the diminished cell-ECM interactions in FPRMS. Experimental data show higher sensitivity of FNRMS to cell-ECM interaction disruption and TGFβ inhibition. Furthermore, the diminished cell-ECM interaction in FPRMS, allowing cells to survive in the ectopic environment through circulation, may partly explain its higher metastatic potential compared to FNRMS.
