## Supplementary Table 4 for "Differential cell-ECM interaction of rhabdomyosarcoma subtypes regulated by PAX3-FOXO1"

### Sheet: Sheet1
FN core	FP core
ADA	TFAP2B
ARL4A	ABAT
CCND1	ABCG1
CDC42EP4	ADRA2C
CHMP7	ALK
COL9A3	ARHGAP26
CRABP2	ARHGEF4
CREB3L1	ASTN2
CRTAP	ATP13A3
DCHS1	BCL11A
DPAGT1	BLCAP
EFEMP2	BMP5
EGFR	C14orf132
EIF4EBP1	C16orf45
EMILIN1	CACNA2D2
EMP3	CDH13
EPHB3	CDH3
EPHB4	CHD7
ERF	CLCN3
EXT1	CLCN5
FABP5	CPD
FAT4	CRMP1
FBLN1	DAG1
FBN2	DAPK1
FLRT3	DDR1
FNDC3B	DST
FZD4	DUSP26
FZD7	DZIP3
GAS2	EDN3
GPAA1	EFHD2
GPR124	ELMO1
GULP1	ELOVL2
HEY1	ENO3
HIF3A	ERBB3
HIST1H2BK	EYA2
HMGA2	FGFR2
HOXC10	GADD45G
HOXC6	HDAC5
HOXD4	JARID2
IL13RA1	KCNN3
INPP4B*	LIPG
IRF3	LRRFIP2
ISYNA1	MEOX1
ITM2A	MET
KAZALD1	MICAL1
KCTD12	MTMR4
LHX6	MYL4
LTBP4	MYOD1
LY6E	MYOG
MAGEL2	NELL1
MMP2	NET1
NCOA2	NHLH1
NFATC4	NOTCH1
PLAG1	NPC1
PPAP2B	NRCAM
PTN	NUDT11
RGS10	PAK3
RRBP1	PBK
SH3BP5	PDZRN3
SLC43A3	PEG3
STEAP1	PGBD5
TMEM45A	PITRM1
TRIP10	PODXL
TRPS1	PPFIA4
TSTA3	PPM1H
YAP1	PSEN2
ZFHX4	RASSF4
	RRAGA
	RRAGD
	SESN1
	SH3BGR
	SH3GLB1
	SKP2
	SLC24A3*
	SLC38A1
	SMPDL3A
	SNAI1
	TBCA
	TEX14
	TFF3
	TIAF1
	TMEM47
	TNNT2
	TPD52
	TRAM2
	TRIM36
	TSC22D2
	TSPAN3
	TTN
	TULP4
	VRK1
	ZNF675
	ZNF91
